# Single-molecule sequencing of animal mitochondrial genomes reveals chloroplast-like architecture and repeat-mediated recombination

**DOI:** 10.1101/2022.08.11.503648

**Authors:** Joel Sharbrough, Laura Bankers, Emily Cook, Peter D. Fields, Joseph Jalinsky, Kyle E. McElroy, Maurine Neiman, John M. Logsdon, Jeffrey L. Boore

**Affiliations:** Department of Biology, New Mexico Institute of Mining and Technology, Socorro, NM 87801; Department of Biology, University of Iowa, Iowa City, IA 52242, USA; Zoologisches Institut, University of Basel, Vesalgasse 1, 4051 Basel, Switzerland; Department of Ecology, Evolution, and Organismal Biology, Iowa State University, IA 50011, USA; Phenome Health and Institute for Systems Biology, 401 Terry Avenue N, Seattle, WA 98109, USA

**Keywords:** Flip-flop recombination, heteroplasmy, mitochondrial DNA, PacBio sequencing, repeat-mediated recombination

## Abstract

Recent advances in long-read sequencing technology have allowed for single-molecule sequencing of entire mitochondrial genomes, opening the door for direct investigation of mitochondrial genome architecture and landscapes of recombination. We used PacBio sequencing to re-assemble mitochondrial genomes from two species of New Zealand freshwater snails, *Potamopyrgus antipodarum* and *Potamopyrgus estuarinus*. These assemblies revealed a ∼1.7 kb structure within the mitochondrial genomes of both species that was previously undetected by assembly of short sequencing reads and likely corresponding to a large non-coding region commonly present in mitochondrial genomes. The overall architecture of these *Potamopyrgus* mitochondrial genomes is reminiscent of the chloroplast genomes of land plants, harboring a large single-copy region (LSC) and a small single-copy region (SSC) separated by a pair of inverted repeats (IRa and IRb). Individual sequencing reads that spanned across the *Potamopyrgus* IRa–SSC–IRb structure revealed the occurrence of “flip-flop” recombination, apparently mediated by the IRs. We also detected evidence for two distinct IR haplotypes and recombination between them in wild-caught *P. estuarinus*, as well as extensive inter-molecular recombination between SNPs in the LSC region. Together, these observations suggest that mitochondrial inheritance is not strictly maternal in these snails. The chloroplast-like architecture and repeat-mediated mitochondrial recombination we describe here raise fundamental questions regarding the origins and commonness of such architecture, whether and how recombination mediates mitochondrial genome evolution, and the role of genome architecture in driving cytoplasmic genome biology and the maintenance of cytoplasmic genomes.
