## Supplementary material for "Single-molecule sequencing of animal mitochondrial genomes reveals chloroplast-like architecture and repeat-mediated recombination": Table S1, Table S2, Table S3

### Sheet: Table S1
Table S1. Primers used for PCR confirmaiton of IR–SSC–IR experiments.
Experiment Name	Forward Primer	Reverse Primer	Expected amplicon size
LSC - Control	5'–CGTGCAAAGGTAGCATAATC–3'	5'–GCTTTGTATGTTCCTTAGTCG–3'	240 bp
5' IR Flank1	5'–CAGTCTCCAAAGGATTTGTAAT–3'	5'–CATTTCCCGTTGGAGGAG–3'	518 bp
3' IR Flank2	5'–CATTTCCCGTTGGAGGAG–3'	5'–CCAACGAAGACCTTTAGATAC–3'	601 bp
SSC3	5'–CTCCTCCAACGGGAAATG–'3	5'–CTCCTCCAACGGGAAATG–'3	~1100 bp4
1 – Forward primer is complementary to the bottom strand where the trnF gene is located, while the Reverse primer was complementary to the top strand of the IRa region. The Reverse primer was also used as a Forward primer in the 3' IR Flank experiment, as it is complementary to the bottom strand of IRb.
2 – Reverse primer is complementary to the top strand where the cox3 gene is located, while the Forward primer was complementary to the bottom strand of the IRb region. The Forward primer was also used as a Reverse primer in the 5' IR Flank experiment, as it is complementary to the top strand of IRa.
3 – Forward and Reverse primers are identical in this experiment, as the primer is complementary to the bottom strand of IRa and the top strand of IRb.
4 – Amplicon length is approximate because the length of the SSC differed across species.

### Sheet: Table S2
Table S2. MiSeq-based inference of polymorphisms in the Large Single-Copy region of P. estuarinus mitochondrial genome.
Postion	Reference Allele	Reference Read Count (%)	Alternative Allele	Alternative Read Count (%)
11	C	197 (58.11%)	T	142 (41.89%)
155	T	508 (70.26%)	C	215 (29.74%)
164	G	513 (69.51%)	A	225 (30.49%)
271	G	619 (70.66%)	A	257 (29.34%)
325	C	381 (38.84%)	T	381 (61.16%)
361	T	387 (39.01%)	C	387 (60.99%)
370	A	827 (83.54%)	G	163 (16.46%)
397	T	733 (71.23%)	C	296 (28.77%)
517	G	419 (38.09%)	A	419 (61.91%)
541	C	423 (37.8%)	T	423 (62.2%)
652	T	426 (37.37%)	C	426 (62.63%)
715	T	962 (85.51%)	C	163 (14.49%)
769	A	875 (76.75%)	G	265 (23.25%)
781	C	339 (29.63%)	T	339 (70.37%)
902	G	992 (90.02%)	A	110 (9.98%)
1082	C	852 (84.95%)	T	151 (15.05%)
1103	G	333 (33.3%)	A	333 (66.7%)
1191	C	334 (33.5%)	T	334 (66.5%)
1275	C	351 (34.21%)	T	351 (65.79%)
1293	C	349 (34.18%)	T	349 (65.82%)
1413	C	348 (35.08%)	G	348 (64.92%)
1482	T	721 (71.25%)	C	291 (28.75%)
1637	C	936 (86.35%)	T	148 (13.65%)
1790	C	427 (36.91%)	G	427 (63.09%)
1808	T	833 (70.65%)	C	346 (29.35%)
1880	A	991 (86.25%)	G	158 (13.75%)
1886	A	1036 (89.31%)	G	124 (10.69%)
1898	A	802 (70.29%)	G	339 (29.71%)
1919	T	106 (9.46%)	C	106 (90.54%)
1943	A	91 (8.37%)	G	91 (91.63%)
1964	T	756 (71.12%)	C	307 (28.88%)
1983	T	870 (81.08%)	C	203 (18.92%)
2051	A	403 (37.66%)	G	403 (62.34%)
2057	A	400 (37.59%)	G	400 (62.41%)
2093	T	400 (37.81%)	C	400 (62.19%)
2111	C	724 (70.16%)	T	308 (29.84%)
2177	A	397 (37.31%)	G	397 (62.69%)
2241	A	768 (71.38%)	G	308 (28.62%)
2279	T	766 (71.59%)	C	304 (28.41%)
2286	G	748 (69.84%)	T	323 (30.16%)
2319	A	883 (82.06%)	G	193 (17.94%)
2363	C	408 (38.35%)	T	408 (61.65%)
2372	A	403 (38.49%)	G	403 (61.51%)
2423	G	927 (86.55%)	A	144 (13.45%)
2511	T	409 (36.62%)	C	409 (63.38%)
2553	T	808 (73.72%)	C	288 (26.28%)
2564	C	863 (83.22%)	T	174 (16.78%)
2594	T	792 (73.61%)	C	284 (26.39%)
2704	C	360 (33.27%)	T	360 (66.73%)
2743	A	293 (27.03%)	G	293 (72.97%)
2746	T	795 (73.75%)	C	283 (26.25%)
2848	A	732 (67.22%)	G	357 (32.78%)
2879	C	743 (65.75%)	T	387 (34.25%)
2972	C	760 (66.14%)	T	389 (33.86%)
2998	G	765 (66.52%)	A	385 (33.48%)
3037	C	758 (65.4%)	T	401 (34.6%)
3052	C	834 (72.15%)	T	322 (27.85%)
3061	G	1064 (90.09%)	A	117 (9.91%)
3073	T	788 (66.39%)	C	399 (33.61%)
3110	T	778 (65.77%)	C	405 (34.23%)
3181	C	410 (34.4%)	T	410 (65.6%)
3292	C	749 (64.02%)	T	421 (35.98%)
3335	T	971 (83.92%)	C	186 (16.08%)
3349	C	432 (36.95%)	T	432 (63.05%)
3400	C	440 (37.29%)	T	440 (62.71%)
3415	T	1000 (84.25%)	C	187 (15.75%)
3451	G	656 (55.08%)	A	535 (44.92%)
3502	A	1029 (86.54%)	G	160 (13.46%)
3508	T	1086 (90.8%)	C	110 (9.2%)
3529	C	472 (39.7%)	T	472 (60.3%)
3535	T	474 (40.03%)	C	474 (59.97%)
3664	A	735 (60.79%)	G	474 (39.21%)
3736	G	453 (38.78%)	A	453 (61.22%)
3796	T	849 (75.87%)	C	270 (24.13%)
3847	A	414 (37.64%)	G	414 (62.36%)
3850	A	417 (37.53%)	G	417 (62.47%)
3940	A	771 (71.52%)	G	307 (28.48%)
3973	T	418 (37.73%)	C	418 (62.27%)
3976	T	419 (37.82%)	C	419 (62.18%)
4125	T	1013 (87.18%)	C	149 (12.82%)
4150	C	970 (83.91%)	G	186 (16.09%)
4191	T	918 (75.93%)	C	291 (24.07%)
4321	G	860 (70.96%)	A	352 (29.04%)
4333	C	432 (35.09%)	T	432 (64.91%)
4432	T	485 (39.43%)	C	485 (60.57%)
4459	A	1068 (91.13%)	G	104 (8.87%)
4477	A	473 (40.02%)	G	473 (59.98%)
4489	T	922 (77.15%)	C	273 (22.85%)
4504	C	476 (39.9%)	A	476 (60.1%)
4510	G	806 (69.3%)	A	357 (30.7%)
4555	C	795 (67.89%)	T	376 (32.11%)
4630	A	920 (82.88%)	G	190 (17.12%)
4669	G	438 (39.6%)	A	438 (60.4%)
4709	T	760 (69.85%)	C	328 (30.15%)
4864	T	888 (83.85%)	C	171 (16.15%)
4885	C	421 (39.31%)	T	421 (60.69%)
5014	C	195 (16.93%)	T	195 (83.07%)
5035	T	991 (84.77%)	C	178 (15.23%)
5087	T	455 (39.12%)	C	455 (60.88%)
5205	C	989 (87.29%)	T	144 (12.71%)
5246	T	774 (70.81%)	C	319 (29.19%)
5273	C	961 (87.68%)	T	135 (12.32%)
5337	T	965 (89.77%)	C	110 (10.23%)
5357	T	891 (83.12%)	C	181 (16.88%)
5436	C	926 (87.61%)	T	131 (12.39%)
5454	G	408 (38.67%)	A	408 (61.33%)
5466	T	904 (83.63%)	A	177 (16.37%)
5715	T	434 (38.41%)	C	434 (61.59%)
5817	G	672 (61.94%)	A	413 (38.06%)
5818	T	589 (53.89%)	C	504 (46.11%)
5841	A	960 (87.59%)	G	136 (12.41%)
5845	T	992 (91.85%)	C	88 (8.15%)
5859	G	565 (63.27%)	A	328 (36.73%)
5860	T	645 (61.02%)	C	412 (38.98%)
5929	T	978 (95.41%)	C	47 (4.59%)
5984	C	552 (57.92%)	T	401 (42.08%)
6033	A	925 (87.35%)	T	134 (12.65%)
6340	G	733 (35.31%)	A	733 (64.69%)
6483	T	688 (69.15%)	C	307 (30.85%)
6709	G	895 (78.85%)	A	240 (21.15%)
6758	G	653 (60.97%)	A	418 (39.03%)
7118	G	979 (89.%)	A	121 (11.0%)
7162	T	964 (85.77%)	C	160 (14.23%)
7306	G	717 (67.32%)	A	348 (32.68%)
7324	T	923 (86.59%)	C	143 (13.41%)
7441	C	266 (22.85%)	T	266 (77.15%)
7459	G	439 (40.16%)	A	439 (59.84%)
7496	T	477 (42.63%)	C	477 (57.37%)
7665	A	409 (39.21%)	G	409 (60.79%)
7688	T	899 (85.62%)	C	151 (14.38%)
7747	G	364 (35.0%)	A	364 (65.0%)
7755	G	844 (83.4%)	A	168 (16.6%)
7858	A	880 (83.73%)	G	171 (16.27%)
7934	A	936 (86.91%)	G	141 (13.09%)
8335	A	681 (64.73%)	G	371 (35.27%)
8338	G	881 (83.11%)	A	179 (16.89%)
8574	A	709 (63.47%)	G	408 (36.53%)
8613	A	825 (71.55%)	G	328 (28.45%)
8750	A	965 (85.02%)	G	170 (14.98%)
8895	A	660 (62.62%)	G	394 (37.38%)
8925	A	651 (61.82%)	G	402 (38.18%)
8934	G	645 (61.2%)	A	409 (38.8%)
8935	C	894 (84.34%)	T	166 (15.66%)
8952	A	892 (84.47%)	G	164 (15.53%)
9033	T	442 (40.15%)	C	442 (59.85%)
9036	T	447 (39.95%)	C	447 (60.05%)
9069	C	428 (38.01%)	T	428 (61.99%)
9201	G	984 (88.41%)	A	129 (11.59%)
9210	C	423 (38.07%)	T	423 (61.93%)
9250	C	427 (37.13%)	T	427 (62.87%)
9421	T	847 (77.07%)	C	252 (22.93%)
9423	G	894 (82.02%)	A	196 (17.98%)
9475	C	963 (83.02%)	T	197 (16.98%)
9873	G	703 (62.71%)	A	418 (37.29%)
9879	A	797 (71.03%)	G	325 (28.97%)
9882	G	706 (63.15%)	A	412 (36.85%)
9912	A	812 (70.98%)	G	332 (29.02%)
9984	C	1031 (88.42%)	T	135 (11.58%)
10047	G	812 (69.46%)	A	357 (30.54%)
10056	T	740 (63.03%)	C	434 (36.97%)
10074	A	807 (70.42%)	G	339 (29.58%)
10079	T	1038 (89.87%)	C	117 (10.13%)
10086	C	714 (61.13%)	T	454 (38.87%)
10101	C	991 (83.91%)	T	190 (16.09%)
10170	G	699 (60.31%)	A	460 (39.69%)
10239	A	975 (85.38%)	G	167 (14.62%)
10474	T	743 (63.34%)	C	430 (36.66%)
10552	C	469 (38.16%)	T	469 (61.84%)
10573	C	740 (60.76%)	T	478 (39.24%)
10630	T	813 (68.84%)	C	368 (31.16%)
10706	C	767 (67.58%)	T	368 (32.42%)
10735	A	945 (87.1%)	G	140 (12.9%)
10801	T	906 (85.15%)	G	158 (14.85%)
10807	T	709 (66.64%)	G	355 (33.36%)
10810	G	887 (84.08%)	C	168 (15.92%)
10889	G	914 (84.16%)	A	172 (15.84%)
10891	A	656 (60.68%)	G	425 (39.32%)
10898	T	649 (60.26%)	C	428 (39.74%)
10906	C	651 (60.06%)	T	433 (39.94%)
11038	A	699 (62.02%)	G	428 (37.98%)
11083	A	678 (60.97%)	G	434 (39.03%)
11093	T	686 (61.36%)	C	432 (38.64%)
11122	A	749 (68.46%)	G	345 (31.54%)
11134	A	759 (68.69%)	G	346 (31.31%)
11146	T	655 (59.6%)	C	444 (40.4%)
11221	C	715 (66.2%)	T	365 (33.8%)
11233	C	626 (58.78%)	T	439 (41.22%)
11242	A	636 (59.22%)	G	438 (40.78%)
11281	T	960 (87.99%)	C	131 (12.01%)
11338	A	651 (62.18%)	G	396 (37.82%)
11380	T	919 (82.57%)	C	194 (17.43%)
11463	T	682 (61.55%)	C	426 (38.45%)
11561	T	895 (81.36%)	C	205 (18.64%)
11648	C	684 (62.18%)	T	416 (37.82%)
11674	A	912 (83.9%)	G	175 (16.1%)
11689	G	797 (70.66%)	A	331 (29.34%)
11695	A	712 (62.73%)	G	423 (37.27%)
11704	C	706 (62.59%)	T	422 (37.41%)
11728	T	1038 (90.18%)	C	113 (9.82%)
11743	C	715 (62.88%)	T	422 (37.12%)
11755	T	814 (71.78%)	C	320 (28.22%)
11773	C	862 (74.96%)	T	288 (25.04%)
11779	C	963 (85.22%)	T	167 (14.78%)
11812	G	690 (62.16%)	A	420 (37.84%)
11892	A	965 (84.5%)	T	177 (15.5%)
11997	G	719 (63.97%)	A	405 (36.03%)
12078	A	725 (64.39%)	G	401 (35.61%)
12146	A	979 (85.73%)	G	163 (14.27%)
12210	A	732 (63.93%)	G	413 (36.07%)
12261	A	702 (63.13%)	G	410 (36.87%)
12303	G	640 (60.95%)	A	410 (39.05%)
12327	A	887 (83.76%)	G	172 (16.24%)
12340	T	887 (82.67%)	C	186 (17.33%)
12487	T	670 (63.63%)	C	383 (36.37%)
12543	G	699 (69.41%)	A	308 (30.59%)
12573	G	394 (38.89%)	A	394 (61.11%)
12645	T	413 (40.57%)	C	413 (59. 43%)
12675	G	809 (84.27%)	A	151 (15.73%)
12756	T	347 (36.99%)	C	347 (63.01%)
12813	G	649 (69.86%)	C	280 (30.14%)
12873	T	353 (37.08%)	C	353 (62.92%)
12945	C	365 (37.13%)	T	365 (62.87%)
12975	T	745 (74.72%)	C	252 (25.28%)
13029	T	636 (63.6%)	C	364 (36.4%)
13140	A	927 (92.42%)	G	76 (7.58%)
13162	T	646 (63.52%)	C	371 (36.48%)
13278	A	885 (85.18%)	G	154 (14.82%)
13331	G	656 (62.18%)	A	399 (37.82%)
13352	T	666 (64.04%)	C	374 (35.96%)
13368	A	745 (71.98%)	G	290 (28.02%)
13413	A	918 (85.71%)	G	153 (14.29%)
13424	T	967 (91.49%)	C	90 (8.51%)
13463	T	681 (64.12%)	C	381 (35.88%)
13490	T	671 (63.66%)	C	383 (36.34%)
13562	C	748 (70.57%)	T	312 (29.43%)
13658	G	648 (61.36%)	A	408 (38.64%)
13868	T	657 (61.29%)	C	415 (38.71%)
13883	C	646 (61.0%)	T	413 (39.0%)
13922	A	901 (86.06%)	G	146 (13.94%)
13946	T	917 (88.0%)	C	125 (12.0%)
14003	C	931 (84.87%)	T	166 (15.13%)
14024	A	946 (84.77%)	G	170 (15.23%)
14033	T	723 (64.5%)	C	398 (35.5%)
14193	G	984 (90.28%)	A	106 (9.72%)
14291	A	889 (85.4%)	G	152 (14.6%)
14300	G	640 (61.66%)	C	398 (38.34%)
14444	A	792 (75.79%)	G	253 (24.21%)
14477	A	937 (91.33%)	G	89 (8.67%)
14501	G	929 (91.62%)	A	85 (8.38%)
14504	C	924 (90.94%)	T	92 (9.06%)
14520	C	635 (63.44%)	T	366 (36.56%)
14530	A	762 (76.2%)	G	238 (23.8%)
14554	T	635 (63.25%)	C	369 (36.75%)
14555	A	900 (90.0%)	G	100 (10.0%)
14558	G	371 (36.95%)	A	371 (63.05%)
14601	A	826 (83.6%)	G	162 (16.4%)
14641	T	841 (84.95%)	C	149 (15.05%)
14729	A	565 (59.98%)	G	377 (40.02%)
14735	C	641 (67.97%)	T	302 (32.03%)
14744	A	376 (40.13%)	G	376 (59.87%)
14867	A	651 (71.93%)	G	254 (28.07%)
14946	A	576 (63.02%)	G	338 (36.98%)
14948	G	564 (61.37%)	A	355 (38.63%)
15017	C	539 (60.77%)	T	348 (39.23%)

### Sheet: Table S3
Table S3. Recombinant reads in pool-seq MiSeq data mapped to P. estuarinus mitochondrial genomes.
SNP 1 position	SNP 1 Reference allele	SNP 1 Alternative allele	SNP 2 position	SNP 2 Reference allele	SNP 2 Alternative allele	total reads	REF_REF count	ALT_REF count	REF_ALT count	ALT_ALT count	Most common class	2nd most common class	3rd most common class	4th most common class
11	C	T	155	T	C	319	185	96	0	38	0.579937	0.30094	0.119122	0
155	T	C	164	G	A	712	497	213	2	0	0.698034	0.299157	0.00280899	0
164	G	A	271	G	A	603	421	181	1	0	0.698176	0.300166	0.00165837	0
271	G	A	325	C	T	795	79	2	487	227	0.612579	0.285535	0.0993711	0.00251572
325	C	T	361	T	C	878	335	533	3	7	0.607062	0.381549	0.00797267	0.00341686
361	T	C	370	A	G	953	369	155	0	429	0.450157	0.387198	0.162644	0
370	A	G	397	T	C	926	514	1	264	147	0.555076	0.285097	0.158747	0.00107991
397	T	C	517	G	A	670	66	3	408	193	0.608955	0.28806	0.0985075	0.00447761
517	G	A	541	C	T	1013	380	624	6	3	0.615992	0.375123	0.005923	0.0029615
541	C	T	652	T	C	784	291	490	0	3	0.625	0.371173	0.00382653	0
652	T	C	715	T	C	911	345	135	2	429	0.470911	0.378705	0.148189	0.00219539
715	T	C	769	A	G	947	589	0	222	136	0.621964	0.234424	0.143611	0
769	A	G	781	C	T	1096	329	252	513	2	0.468066	0.300182	0.229927	0.00182482
781	C	T	902	G	A	737	223	69	2	443	0.601085	0.302578	0.0936228	0.0027137
902	G	A	1082	C	T	533	405	0	72	56	0.75985	0.135084	0.105066	0
1082	C	T	1103	G	A	929	298	135	491	5	0.528525	0.320775	0.145318	0.00538213
1103	G	A	1191	C	T	718	235	478	2	3	0.665738	0.327298	0.00417827	0.00278552
1191	C	T	1275	C	T	734	236	490	6	2	0.667575	0.321526	0.00817439	0.0027248
1275	C	T	1293	C	T	961	321	630	4	6	0.655567	0.334027	0.0062435	0.00416233
1293	C	T	1413	C	G	634	219	407	3	5	0.641956	0.345426	0.00788644	0.00473186
1413	C	G	1482	T	C	753	56	3	209	485	0.64409	0.277556	0.0743692	0.00398406
1482	T	C	1637	C	T	555	305	1	83	166	0.54955	0.299099	0.14955	0.0018018
1637	C	T	1790	C	G	646	221	85	338	2	0.52322	0.342105	0.131579	0.00309597
1790	C	G	1808	T	C	1105	83	0	327	695	0.628959	0.295928	0.0751131	0
1808	T	C	1880	A	G	923	518	0	130	275	0.561213	0.297941	0.140845	0
1880	A	G	1886	A	G	1131	856	0	121	154	0.756852	0.136163	0.106985	0
1886	A	G	1898	A	G	1115	784	114	216	1	0.703139	0.193722	0.102242	0.000896861
1898	A	G	1919	T	C	1056	87	299	661	9	0.625947	0.283144	0.0823864	0.00852273
1919	T	C	1943	A	G	1017	84	921	11	1	0.905605	0.0825959	0.0108161	0.000983284
1943	A	G	1964	T	C	980	78	289	0	613	0.62551	0.294898	0.0795918	0
1964	T	C	1983	T	C	988	515	0	185	288	0.521255	0.291498	0.187247	0
1983	T	C	2051	A	G	836	320	156	360	0	0.430622	0.382775	0.186603	0
2051	A	G	2057	A	G	1039	388	648	0	3	0.623677	0.373436	0.00288739	0
2057	A	G	2093	T	C	929	348	576	3	2	0.620022	0.374596	0.00322928	0.00215285
2093	T	C	2111	C	T	977	77	1	288	611	0.625384	0.29478	0.0788127	0.00102354
2111	C	T	2177	A	G	798	70	0	497	231	0.622807	0.289474	0.0877193	0
2177	A	G	2241	A	G	872	72	0	251	549	0.629587	0.287844	0.0825688	0
2241	A	G	2279	T	C	948	680	266	0	2	0.7173	0.280591	0.0021097	0
2279	T	C	2286	G	T	1043	733	299	11	0	0.70278	0.286673	0.0105465	0
2286	G	T	2319	A	G	963	508	5	162	288	0.527518	0.299065	0.168224	0.00519211
2319	A	G	2363	C	T	942	359	166	417	0	0.442675	0.381104	0.176221	0
2363	C	T	2372	A	G	1019	390	625	0	4	0.613346	0.382728	0.00392542	0
2372	A	G	2423	G	A	888	334	117	1	436	0.490991	0.376126	0.131757	0.00112613
2423	G	A	2511	T	C	797	299	102	394	2	0.494354	0.375157	0.12798	0.00250941
2511	T	C	2553	T	C	960	82	1	256	621	0.646875	0.266667	0.0854167	0.00104167
2553	T	C	2564	C	T	1008	720	145	24	119	0.714286	0.143849	0.118056	0.0238095
2564	C	T	2594	T	C	931	665	129	115	22	0.714286	0.138561	0.123523	0.0236305
2594	T	C	2704	C	T	731	61	4	486	180	0.664843	0.246238	0.0834473	0.00547196
2704	C	T	2743	A	G	913	233	597	75	8	0.653888	0.255203	0.0821468	0.00876232
2743	A	G	2746	T	C	1061	6	1	277	777	0.732328	0.261074	0.00565504	0.000942507
2746	T	C	2848	A	G	749	495	189	65	0	0.660881	0.252336	0.0867824	0
2848	A	G	2879	C	T	993	663	325	3	2	0.667674	0.327291	0.00302115	0.0020141
2879	C	T	2972	C	T	827	541	279	3	4	0.654172	0.337364	0.00483676	0.00362757
2972	C	T	2998	G	A	1031	675	348	1	7	0.654704	0.337536	0.00678953	0.000969932
2998	G	A	3037	C	T	1007	663	341	1	2	0.658391	0.33863	0.0019861	0.000993049
3037	C	T	3052	C	T	1105	720	309	4	72	0.651584	0.279638	0.0651584	0.00361991
3052	C	T	3061	G	A	1110	696	3	107	304	0.627027	0.273874	0.0963964	0.0027027
3061	G	A	3073	T	C	1131	635	0	386	110	0.56145	0.341291	0.0972591	0
3073	T	C	3110	T	C	1044	693	348	1	2	0.663793	0.333333	0.00191571	0.000957854
3110	T	C	3181	C	T	953	2	1	628	322	0.658972	0.33788	0.00209864	0.00104932
3181	C	T	3292	C	T	814	0	4	270	540	0.663391	0.331695	0.004914	0
3292	C	T	3335	T	C	990	457	1	166	366	0.461616	0.369697	0.167677	0.0010101
3335	T	C	3349	C	T	1114	413	179	522	0	0.468582	0.370736	0.160682	0
3349	C	T	3400	C	T	1004	365	633	4	2	0.630478	0.363546	0.00398406	0.00199203
3400	C	T	3415	T	C	1108	417	174	1	516	0.465704	0.376354	0.15704	0.000902527
3415	T	C	3451	G	A	1074	587	163	320	4	0.546555	0.297952	0.151769	0.0037244
3451	G	A	3502	A	G	990	418	2	131	439	0.443434	0.422222	0.132323	0.0020202
3502	A	G	3508	T	C	1164	902	1	107	154	0.774914	0.132302	0.0919244	0.000859107
3508	T	C	3529	C	T	1101	326	0	673	102	0.611262	0.296094	0.0926431	0
3529	C	T	3535	T	C	1160	463	696	0	1	0.6	0.399138	0.000862069	0
3535	T	C	3664	A	G	783	317	291	0	175	0.404853	0.371648	0.223499	0
3664	A	G	3736	G	A	956	372	376	208	0	0.393305	0.389121	0.217573	0
3736	G	A	3796	T	C	912	342	207	1	362	0.39693	0.375	0.226974	0.00109649
3796	T	C	3847	A	G	914	337	219	356	2	0.389497	0.368709	0.239606	0.00218818
3847	A	G	3850	A	G	1086	405	676	2	3	0.622468	0.372928	0.00276243	0.00184162
3850	A	G	3940	A	G	805	72	1	228	504	0.626087	0.28323	0.089441	0.00124224
3940	A	G	3973	T	C	984	91	1	618	274	0.628049	0.278455	0.0924797	0.00101626
3973	T	C	3976	T	C	1083	407	672	0	4	0.620499	0.375808	0.00369344	0
3976	T	C	4125	T	C	644	242	74	1	327	0.507764	0.375776	0.114907	0.0015528
4125	T	C	4150	C	G	1066	756	0	173	137	0.709193	0.162289	0.128518	0
4150	C	G	4191	T	C	1018	603	0	244	171	0.592338	0.239686	0.167976	0
4191	T	C	4321	G	A	815	372	0	241	202	0.456442	0.295706	0.247853	0
4321	G	A	4333	C	T	1160	80	6	747	327	0.643966	0.281897	0.0689655	0.00517241
4333	C	T	4432	T	C	903	322	569	0	12	0.630122	0.356589	0.013289	0
4432	T	C	4459	A	G	1093	438	96	0	559	0.511436	0.400732	0.0878317	0
4459	A	G	4477	A	G	1108	442	99	567	0	0.511733	0.398917	0.0893502	0
4477	A	G	4489	T	C	1135	454	258	1	422	0.4	0.371806	0.227313	0.000881057
4489	T	C	4504	C	A	1122	449	258	415	0	0.400178	0.369875	0.229947	0
4504	C	A	4510	G	A	1142	117	6	342	677	0.59282	0.299475	0.102452	0.00525394
4510	G	A	4555	C	T	1011	691	317	1	2	0.683482	0.313551	0.00197824	0.00098912
4555	C	T	4630	A	G	877	449	0	151	277	0.511973	0.315849	0.172178	0
4630	A	G	4669	G	A	968	384	162	422	0	0.43595	0.396694	0.167355	0
4669	G	A	4709	T	C	943	88	0	286	569	0.603393	0.303287	0.0933192	0
4709	T	C	4864	T	C	587	311	0	95	181	0.529813	0.308348	0.16184	0
4864	T	C	4885	C	T	987	393	157	437	0	0.442756	0.398176	0.159068	0
4885	C	T	5014	C	T	721	123	428	169	1	0.59362	0.234397	0.170596	0.00138696
5014	C	T	5035	T	C	1077	186	172	0	719	0.667595	0.172702	0.159703	0
5035	T	C	5087	T	C	988	386	150	450	2	0.455466	0.390688	0.151822	0.00202429
5087	T	C	5205	C	T	799	302	98	2	397	0.496871	0.377972	0.122653	0.00250313
5205	C	T	5246	T	C	937	557	3	268	109	0.59445	0.286019	0.116329	0.00320171
5246	T	C	5273	C	T	980	575	1	121	283	0.586735	0.288776	0.123469	0.00102041
5273	C	T	5337	T	C	865	673	4	86	102	0.778035	0.117919	0.099422	0.00462428
5337	T	C	5357	T	C	1004	738	2	167	97	0.73506	0.166335	0.0966135	0.00199203
5357	T	C	5436	C	T	798	569	0	98	131	0.713033	0.16416	0.122807	0
5436	C	T	5454	G	A	972	260	2	596	114	0.613169	0.26749	0.117284	0.00205761
5454	G	A	5466	T	A	1002	390	155	0	457	0.456088	0.389222	0.154691	0
5466	T	A	5715	T	C	389	158	47	184	0	0.473008	0.40617	0.120823	0
5715	T	C	5817	G	A	801	0	2	299	500	0.62422	0.373283	0.00249688	0
5817	G	A	5818	T	C	1080	577	409	92	2	0.534259	0.378704	0.0851852	0.00185185
5818	T	C	5841	A	G	1021	422	1	127	471	0.461312	0.41332	0.124388	0.000979432
5841	A	G	5845	T	C	1063	843	1	87	132	0.793039	0.124177	0.0818438	0.000940734
5845	T	C	5859	G	A	846	454	1	308	83	0.536643	0.364066	0.0981087	0.00118203
5859	G	A	5860	T	C	874	462	316	94	2	0.528604	0.361556	0.107551	0.00228833
5860	T	C	5929	T	C	815	480	0	13	322	0.588957	0.395092	0.0159509	0
5929	T	C	5984	C	T	760	386	0	330	44	0.507895	0.434211	0.0578947	0
5984	C	T	6033	A	T	822	387	2	90	343	0.470803	0.417275	0.109489	0.00243309
6033	A	T	6340	G	A	317	150	0	133	34	0.473186	0.419558	0.107256	0
6340	G	A	6483	T	C	489	98	165	7	219	0.447853	0.337423	0.200409	0.0143149
6483	T	C	6709	G	A	375	203	2	81	89	0.541333	0.237333	0.216	0.00533333
6709	G	A	6758	G	A	914	381	9	351	173	0.416849	0.384026	0.189278	0.00984683
6758	G	A	7118	G	A	221	117	0	27	77	0.529412	0.348416	0.122172	0
7118	G	A	7162	T	C	947	724	6	135	82	0.76452	0.142555	0.0865892	0.0063358
7162	T	C	7306	G	A	643	333	1	214	95	0.517885	0.332815	0.147745	0.00155521
7306	G	A	7324	T	C	983	667	127	2	187	0.678535	0.190234	0.129196	0.00203459
7324	T	C	7441	C	T	717	125	107	485	0	0.67643	0.174338	0.149233	0
7441	C	T	7459	G	A	994	173	578	13	230	0.581489	0.231388	0.174044	0.0130785
7459	G	A	7496	T	C	953	371	562	3	17	0.589717	0.389297	0.0178384	0.00314795
7496	T	C	7665	A	G	561	215	335	7	4	0.597148	0.383244	0.0124777	0.00713013
7665	A	G	7688	T	C	948	356	132	2	458	0.483122	0.375527	0.139241	0.0021097
7688	T	C	7747	G	A	824	299	110	411	4	0.498786	0.362864	0.133495	0.00485437
7747	G	A	7755	G	A	979	342	152	2	483	0.493361	0.349336	0.15526	0.0020429
7755	G	A	7858	A	G	744	617	122	1	4	0.829301	0.163978	0.00537634	0.00134409
7858	A	G	7934	A	G	838	600	0	100	138	0.71599	0.164678	0.119332	0
7934	A	G	8335	A	G	238	118	0	89	31	0.495798	0.37395	0.130252	0
8335	A	G	8338	G	A	1045	503	0	176	366	0.48134	0.350239	0.168421	0
8338	G	A	8574	A	G	412	199	0	138	75	0.48301	0.334951	0.182039	0
8574	A	G	8613	A	G	995	634	276	0	85	0.637186	0.277387	0.0854271	0
8613	A	G	8750	A	G	762	417	0	114	231	0.547244	0.30315	0.149606	0
8750	A	G	8895	A	G	623	296	0	235	92	0.47512	0.377207	0.147673	0
8895	A	G	8925	A	G	930	572	357	0	1	0.615054	0.383871	0.00107527	0
8925	A	G	8934	G	A	1017	616	388	7	6	0.605703	0.381514	0.00688299	0.0058997
8934	G	A	8935	C	T	1033	485	5	149	394	0.469506	0.381413	0.14424	0.00484027
8935	C	T	8952	A	G	981	686	2	149	144	0.699286	0.151886	0.146789	0.00203874
8952	A	G	9033	T	C	819	319	126	372	2	0.454212	0.389499	0.153846	0.002442
9033	T	C	9036	T	C	1074	423	644	5	2	0.599628	0.393855	0.00465549	0.0018622
9036	T	C	9069	C	T	1008	387	608	12	1	0.603175	0.383929	0.0119048	0.000992063
9069	C	T	9201	G	A	697	262	70	0	365	0.523673	0.375897	0.10043	0
9201	G	A	9210	C	T	1056	395	99	559	3	0.529356	0.374053	0.09375	0.00284091
9210	C	T	9250	C	T	961	359	591	7	4	0.614984	0.373569	0.00728408	0.00416233
9250	C	T	9421	T	C	564	215	131	0	218	0.386525	0.381206	0.23227	0
9421	T	C	9423	G	A	1071	640	2	188	241	0.597572	0.225023	0.175537	0.00186741
9423	G	A	9475	C	T	947	638	2	146	161	0.673706	0.170011	0.154171	0.00211193
9475	C	T	9873	G	A	220	115	2	75	28	0.522727	0.340909	0.127273	0.00909091
9873	G	A	9879	A	G	1093	683	316	3	91	0.624886	0.289113	0.0832571	0.00274474
9879	A	G	9882	G	A	1099	688	315	93	3	0.626024	0.286624	0.0846224	0.00272975
9882	G	A	9912	A	G	1002	630	283	2	87	0.628743	0.282435	0.0868263	0.00199601
9912	A	G	9984	C	T	912	570	1	83	258	0.625	0.282895	0.0910088	0.00109649
9984	C	T	10047	G	A	936	558	7	271	100	0.596154	0.28953	0.106838	0.00747863
10047	G	A	10056	T	C	1124	696	330	88	10	0.619217	0.293594	0.0782918	0.0088968
10056	T	C	10074	A	G	1074	678	308	4	84	0.631285	0.286778	0.0782123	0.0037244
10074	A	G	10079	T	C	1111	685	1	105	320	0.616562	0.288029	0.0945095	0.00090009
10079	T	C	10086	C	T	1111	580	5	424	102	0.522052	0.381638	0.0918092	0.00450045
10086	C	T	10101	C	T	1117	524	10	162	421	0.469114	0.376902	0.145031	0.00895255
10101	C	T	10170	G	A	946	441	9	360	136	0.466173	0.38055	0.143763	0.00951374
10170	G	A	10239	A	G	907	418	2	123	364	0.46086	0.401323	0.135612	0.00220507
10239	A	G	10474	T	C	428	204	0	150	74	0.476636	0.350467	0.172897	0
10474	T	C	10552	C	T	958	2	3	595	358	0.621086	0.373695	0.00313152	0.00208768
10552	C	T	10573	C	T	1134	1	12	432	689	0.607584	0.380952	0.010582	0.000881834
10573	C	T	10630	T	C	998	365	78	243	312	0.365731	0.312625	0.243487	0.0781563
10630	T	C	10706	C	T	907	334	1	294	278	0.368247	0.324146	0.306505	0.00110254
10706	C	T	10735	A	G	979	540	6	119	314	0.551583	0.320735	0.121553	0.0061287
10735	A	G	10801	T	G	861	622	1	125	113	0.722416	0.14518	0.131243	0.00116144
10801	T	G	10807	T	G	1037	537	2	344	154	0.51784	0.331726	0.148505	0.00192864
10807	T	G	10810	G	C	1035	527	0	165	343	0.509179	0.331401	0.15942	0
10810	G	C	10889	G	A	825	567	0	126	132	0.687273	0.16	0.152727	0
10889	G	A	10891	A	G	1069	489	3	415	162	0.457437	0.388213	0.151543	0.00280636
10891	A	G	10898	T	C	1039	626	410	1	2	0.602502	0.39461	0.00192493	0.000962464
10898	T	C	10906	C	T	1049	628	412	8	1	0.598665	0.392755	0.00762631	0.000953289
10906	C	T	11038	A	G	692	439	248	0	5	0.634393	0.358382	0.00722543	0
11038	A	G	11083	A	G	963	590	362	6	5	0.612669	0.375909	0.00623053	0.00519211
11083	A	G	11093	T	C	1059	642	408	2	7	0.606232	0.385269	0.00661001	0.00188857
11093	T	C	11122	A	G	978	581	304	7	86	0.59407	0.310838	0.0879346	0.00715746
11122	A	G	11134	A	G	1052	720	328	0	4	0.684411	0.311787	0.00380228	0
11134	A	G	11146	T	C	1043	622	327	93	1	0.596357	0.313519	0.0891659	0.000958773
11146	T	C	11221	C	T	814	469	264	7	74	0.576167	0.324324	0.0909091	0.00859951
11221	C	T	11233	C	T	1012	588	329	90	5	0.581028	0.325099	0.0889328	0.00494071
11233	C	T	11242	A	G	1016	594	414	5	3	0.584646	0.40748	0.00492126	0.00295276
11242	A	G	11281	T	C	945	460	1	106	378	0.486772	0.4	0.112169	0.0010582
11281	T	C	11338	A	G	885	435	0	337	113	0.491525	0.380791	0.127684	0
11338	A	G	11380	T	C	944	592	159	0	193	0.627119	0.204449	0.168432	0
11380	T	C	11463	T	C	851	525	149	177	0	0.616921	0.207991	0.175088	0
11463	T	C	11561	T	C	779	477	143	3	156	0.612323	0.200257	0.183569	0.00385109
11561	T	C	11648	C	T	821	498	148	174	1	0.606577	0.211937	0.180268	0.00121803
11648	C	T	11674	A	G	999	460	1	159	379	0.46046	0.379379	0.159159	0.001001
11674	A	G	11689	G	A	1037	569	1	299	168	0.548698	0.288332	0.162006	0.00096432
11689	G	A	11695	A	G	1099	688	316	92	3	0.626024	0.287534	0.0837125	0.00272975
11695	A	G	11704	C	T	1090	684	397	7	2	0.627523	0.36422	0.00642202	0.00183486
11704	C	T	11728	T	C	1057	554	3	103	397	0.524125	0.375591	0.0974456	0.00283822
11728	T	C	11743	C	T	1083	574	1	408	100	0.530009	0.376731	0.0923361	0.000923361
11743	C	T	11755	T	C	1084	682	305	1	96	0.629151	0.281365	0.0885609	0.000922509
11755	T	C	11773	C	T	1070	507	1	259	303	0.473832	0.283178	0.242056	0.000934579
11773	C	T	11779	C	T	1105	675	1	162	267	0.61086	0.241629	0.146606	0.000904977
11779	C	T	11812	G	A	997	488	1	370	138	0.489468	0.371113	0.138415	0.00100301
11812	G	A	11892	A	T	878	401	2	138	337	0.45672	0.383827	0.157175	0.0022779
11892	A	T	11997	G	A	806	380	0	304	122	0.471464	0.377171	0.151365	0
11997	G	A	12078	A	G	846	546	300	0	0	0.64539	0.35461	0	0
12078	A	G	12146	A	G	934	472	1	136	325	0.505353	0.347966	0.14561	0.00107066
12146	A	G	12210	A	G	941	461	0	342	138	0.489904	0.363443	0.146652	0
12210	A	G	12261	A	G	952	595	348	6	3	0.625	0.365546	0.00630252	0.00315126
12261	A	G	12303	G	A	921	558	351	7	5	0.605863	0.381107	0.00760043	0.00542888
12303	G	A	12327	A	G	953	432	4	148	369	0.453305	0.387198	0.155299	0.00419727
12327	A	G	12340	T	C	984	818	159	4	3	0.831301	0.161585	0.00406504	0.00304878
12340	T	C	12487	T	C	601	295	1	213	92	0.490849	0.354409	0.153078	0.00166389
12487	T	C	12543	G	A	854	531	248	4	71	0.62178	0.290398	0.0831382	0.00468384
12543	G	A	12573	G	A	905	81	3	552	269	0.609945	0.297238	0.0895028	0.00331492
12573	G	A	12645	T	C	796	323	469	1	3	0.589196	0.405779	0.00376884	0.00125628
12645	T	C	12675	G	A	891	352	134	3	402	0.451178	0.395062	0.150393	0.003367
12675	G	A	12756	T	C	691	263	113	314	1	0.454414	0.380608	0.163531	0.00144718
12756	T	C	12813	G	C	759	266	230	1	262	0.350461	0.345191	0.30303	0.00131752
12813	G	C	12873	T	C	760	275	229	255	1	0.361842	0.335526	0.301316	0.00131579
12873	T	C	12945	C	T	771	291	476	4	0	0.61738	0.377432	0.00518807	0
12945	C	T	12975	T	C	883	327	215	1	340	0.385051	0.370328	0.243488	0.0011325
12975	T	C	13029	T	C	820	320	0	299	201	0.390244	0.364634	0.245122	0
13029	T	C	13140	A	G	668	432	49	2	185	0.646707	0.276946	0.0733533	0.00299401
13140	A	G	13162	T	C	938	590	71	274	3	0.628998	0.292111	0.075693	0.00319829
13162	T	C	13278	A	G	690	333	1	100	256	0.482609	0.371014	0.144928	0.00144928
13278	A	G	13331	G	A	895	435	2	334	124	0.486034	0.373184	0.138547	0.00223464
13331	G	A	13352	T	C	980	618	358	1	3	0.630612	0.365306	0.00306122	0.00102041
13352	T	C	13368	A	G	979	628	276	1	74	0.641471	0.28192	0.0755873	0.00102145
13368	A	G	13413	A	G	899	525	0	127	247	0.583982	0.27475	0.141268	0
13413	A	G	13424	T	C	1021	788	1	86	146	0.771792	0.142997	0.0842311	0.000979432
13424	T	C	13463	T	C	920	508	0	334	78	0.552174	0.363043	0.0847826	0
13463	T	C	13490	T	C	981	626	350	2	3	0.638124	0.356779	0.0030581	0.00203874
13490	T	C	13562	C	T	826	523	231	1	71	0.633172	0.279661	0.0859564	0.00121065
13562	C	T	13658	G	A	777	481	231	65	0	0.619048	0.297297	0.0836551	0
13658	G	A	13868	T	C	479	290	188	0	1	0.605428	0.392484	0.00208768	0
13868	T	C	13883	C	T	1011	615	391	3	2	0.608309	0.386746	0.00296736	0.00197824
13883	C	T	13922	A	G	934	575	131	2	226	0.615632	0.24197	0.140257	0.00214133
13922	A	G	13946	T	C	947	717	5	104	121	0.757128	0.127772	0.10982	0.00527983
13946	T	C	14003	C	T	870	640	7	125	98	0.735632	0.143678	0.112644	0.00804598
14003	C	T	14024	A	G	1034	881	151	0	2	0.852031	0.146035	0.00193424	0
14024	A	G	14033	T	C	1082	534	0	384	164	0.49353	0.354898	0.151571	0
14033	T	C	14193	G	A	633	357	1	67	208	0.563981	0.328594	0.105845	0.00157978
14193	G	A	14291	A	G	768	592	3	101	72	0.770833	0.13151	0.09375	0.00390625
14291	A	G	14300	G	C	997	483	0	377	137	0.484453	0.378134	0.137412	0
14300	G	C	14444	A	G	597	217	2	145	233	0.390285	0.363484	0.242881	0.00335008
14444	A	G	14477	A	G	930	627	3	75	225	0.674194	0.241935	0.0806452	0.00322581
14477	A	G	14501	G	A	956	873	75	6	2	0.91318	0.0784519	0.00627615	0.00209205
14501	G	A	14504	C	T	983	897	80	4	2	0.912513	0.0813835	0.00406918	0.00203459
14504	C	T	14520	C	T	953	604	76	269	4	0.633788	0.282267	0.0797482	0.00419727
14520	C	T	14530	A	G	949	375	1	227	346	0.395153	0.364594	0.239199	0.00105374
14530	A	G	14554	T	C	923	367	1	336	219	0.397616	0.36403	0.23727	0.00108342
14554	T	C	14555	A	G	986	528	1	96	361	0.535497	0.366126	0.0973631	0.0010142
14555	A	G	14558	G	A	985	359	93	532	1	0.540102	0.364467	0.0944162	0.00101523
14558	G	A	14601	A	G	852	316	137	1	398	0.467136	0.370892	0.160798	0.00117371
14601	A	G	14641	T	C	868	593	1	134	140	0.68318	0.16129	0.154378	0.00115207
14641	T	C	14729	A	G	699	313	0	286	100	0.447783	0.409156	0.143062	0
14729	A	G	14735	C	T	914	543	285	5	81	0.594092	0.311816	0.0886214	0.00547046
14735	C	T	14744	A	G	897	81	6	532	278	0.593088	0.309922	0.090301	0.00668896
14744	A	G	14867	A	G	575	61	1	160	353	0.613913	0.278261	0.106087	0.00173913
14867	A	G	14946	A	G	699	450	193	56	0	0.643777	0.276109	0.0801144	0
14946	A	G	14948	G	A	898	555	333	7	3	0.61804	0.370824	0.0077951	0.00334076
14948	G	A	15017	C	T	753	457	289	3	4	0.606906	0.383798	0.00531209	0.00398406
